# Balancing tumour proliferation and sustained cell cycle arrest through proteostasis remodelling drives immune niche compartmentalisation in breast cancer

**DOI:** 10.1101/2025.01.08.632014

**Authors:** Cenk Celik, Eloise Withnell, Shi Pan, Tooki Chu, John Labbadia, Maria Secrier

## Abstract

Uncontrolled proliferation is a hallmark of cancer, yet tumour cells can enter G0 arrest by halting the cell cycle reversibly (quiescence) or irreversibly (senescence) to survive under stress and in hostile tumour microenvironments (TME). G0 arrested cells contribute to drug tolerance, metastasis and recurrence, but their identification remains challenging due to their rarity and elusive regulatory pathways. Here, we quantify G0 arrest and proliferation decisions in single-cell and spatially profiled breast primary tumours to unveil adaptive responses driving immune compartmentalisation. We identify a genomically-constrained and prolonged G0 arrest state resembling that of dormant precursors of cancer progression. This state featured adaptive transcriptional reprogramming, including unfolded protein response stress, reduced mitochondrial translation and epithelial-mesenchymal plasticity enabled by semaphorin signalling. Spatial transcriptomics revealed G0 arrest pockets encapsulated by *APOE*+ lipid-associated macrophages, myofibroblastic CAFs and immature perivascular cells, suggestive of an immunosuppressive niche contrasting with cytotoxic environments in proliferative hotspots and displaying distinct drug sensitivities. To facilitate future research, we provide a foundation model capturing G0 arrest and proliferation with 94% accuracy in single cell data, available at https://github.com/secrierlab/G0-LM. Our findings provide new insights into the spatial organisation of cell cycle arrest in breast cancer, highlighting the role of G0 states in tumour heterogeneity and adaptation.
