## Supplementary Table 3 for "Balancing tumour proliferation and sustained cell cycle arrest through proteostasis remodelling drives immune niche compartmentalisation in breast cancer"

### Sheet: NicheNet
G0 arrested
Ligands		Target genes
TGFB1		AHR	BHLHE40	COL1A1	COL1A2	CST6	EGR1	FN1	FOS	FOSB	GADD45B	GBP2	ITGA2	KLF6	NEDD9	PDLIM7	SEC142L2	SEMA3C	SGK1	SPARC	STC1	TAGLN	THBS1	TIMP3	TNC	TXNIP
OSM		TIMP1
Fast-cycling
Ligands		Target Genes
		G1	S	G2/M	Shared
FGF1		CCND3	CCNA2	BIRC5	CDK1
TGFB3		CCNE2		CCNB1	CDC6
IGF1		CDK4		UBE2M	CDC20
TNF		E2F1		TOP2A	MYBL2
		HMGA1			PCNA
		MYC			PTMA
		ODC1

### Sheet: CellPhoneDB
G0 arrest			Fast-cycling
Ligand	Receptor		AREG	EGRF
DHRS9	PGR		BMPR1B	BMPR2+BMPR1A
STS	ESR1		CADM1	CADM1
EREG	ERBB4		CD93	IFNGR1
HBEGF	ERBB4		CD96	NECTIN1
HSD17B12	AR		COL4A1	ADGRG6
ALDH1A1	RARA		COL4A2	ADGRG6
			CRTAM	CADM1
			SULT2B	PPARA
			STS	PPARA
			EFNB1	EPHB3
			EFNB1	EPHB4
			EFNB2	EPHB3
			EFNB2	EPHB4
			EREG	EGFR
			FGF1	FGFR1
			FLRT2	ADGRL1
			FN1	integrin aVb1
			FN1	integrin aVb5
			HBEGF	EGFR
			HBEGF	ERBB2
			IFNG type	II IFNR
			IGF1	integrin a6b4
			LAMA2	ADGRG6
			LAMC1	integrin a6b1
			LGALS9	P4HB
			LRPAP1	SORT1
			LTA	TNFRSF1A
			MPZL1	MPZL1
			NECTIN1	NECTIN4
			NGF	SORT1
			OSM	OSMR
			PRNP	ADGRG6
			TENM3	ADGRL1
			TNF	TNFRSF1A
			WNT10A	FZD1+LRP5
			WNT10A	FZD1+LRP6
			WNT10A	FZD7+LRP5
			WNT10A	FZD7+LRP6
			WNT2	FZD1+LRP5
			WNT2	FZD1+LRP6
			WNT2	FZD3+LRP5
			WNT2	FZD3+LRP6
			WNT2	FZD6+LRP5
			WNT2	FZD6+LRP6
			WNT2	FZD7+LRP5
			WNT2	FZD7+LRP6
			WNT5A	FZD3+LRP5
			WNT5A	FZD3+LRP6
			WNT5A	FZD6+LRP5
			WNT5A	FZD6+LRP6
			WNT5A	FZD7+LRP5
			WNT5A	FZD7+LRP6
			ALDH1A1	RARG
			ALDH1A1	RXRB
			ALDH1A3	RARG
			ALDH1A3	RXRB
